# Single-cell genomic atlas of great ape cerebral organoids uncovers human-specific features of brain development

**DOI:** 10.1101/685057

**Authors:** Sabina Kanton, Michael James Boyle, Zhisong He, Malgorzata Santel, Anne Weigert, Fatima Sanchis Calleja, Leila Sidow, Jonas Fleck, Patricia Guijarro, Dingding Han, Zhengzong Qian, Michael Heide, Wieland Huttner, Philipp Khaitovich, Svante Pääbo, Barbara Treutlein, J. Gray Camp

**Affiliations:** Max Planck Institute for Evolutionary Anthropology, Leipzig, Germany; Department of Biosystems Science and Engineering, ETH Zürich, Basel, Switzerland; CAS Key Laboratory of Computational Biology, CAS-MPG Partner Institute for Computational Biology, Shanghai, China.; Max Planck Institute of Molecular Cell Biology and Genetics, Dresden, Germany; Center for Neurobiology and Brain Restoration, Skolkovo Institute of Science and Technology, Moscow, Russia.; Institute of Molecular and Clinical Ophthalmology, Basel, Switzerland.

## Abstract

The human brain has changed dramatically since humans diverged from our closest living relatives, chimpanzees and the other great apes^1–5^. However, the genetic and developmental programs underlying this divergence are not fully understood^6–8^. Here, we have analyzed stem cell-derived cerebral organoids using single-cell transcriptomics (scRNA-seq) and accessible chromatin profiling (scATAC-seq) to explore gene regulatory changes that are specific to humans. We first analyze cell composition and reconstruct differentiation trajectories over the entire course of human cerebral organoid development from pluripotency, through neuroectoderm and neuroepithelial stages, followed by divergence into neuronal fates within the dorsal and ventral forebrain, midbrain and hindbrain regions. We find that brain region composition varies in organoids from different iPSC lines, yet regional gene expression patterns are largely reproducible across individuals. We then analyze chimpanzee and macaque cerebral organoids and find that human neuronal development proceeds at a delayed pace relative to the other two primates. Through pseudotemporal alignment of differentiation paths, we identify human-specific gene expression resolved to distinct cell states along progenitor to neuron lineages in the cortex. We find that chromatin accessibility is dynamic during cortex development, and identify instances of accessibility divergence between human and chimpanzee that correlate with human-specific gene expression and genetic change. Finally, we map human-specific expression in adult prefrontal cortex using single-nucleus RNA-seq and find developmental differences that persist into adulthood, as well as cell state-specific changes that occur exclusively in the adult brain. Our data provide a temporal cell atlas of great ape forebrain development, and illuminate dynamic gene regulatory features that are unique to humans.
