## Supplementary Table for "Single-cell genomic atlas of great ape cerebral organoids uncovers human-specific features of brain development": Kanton_Boyle_He_Supplementary_Table_1_Revision_vFINAL.xlsx

### Sheet: RNA-Seq and ATAC-Seq data 
	Overview RNA-Seq and ATAC-seq data: Single-cell genomic analysis of human and chimpanzee organoids
	early stages
	species	cell line	stage	time point	cell culture/EB generation	assay	RNA-Seq assay	10X experiment (RNA-seq)	sequencing (RNA-seq)	sequencing (ATAC-seq)	10X experiment (RNA-seq): # detected genes (median)	10X experiment (RNA-seq): # UMI (median)	10X experiment (RNA-seq): % mito transcripts (median)	10X experiment (RNA-seq): genome for reported metrics
	human	409b2, H9	iPSC/ES	0d	mTeSR1	RNA-seq	10X	pooled cells human and chimpanzee	1 lane	NA	3258, 3186	12441, 11672	4.13%, 4.80%	GRCh38
	chimpanzee	SandraA	iPSC	0d	mTeSR1	RNA-seq	10X	pooled cells human and chimpanzee		NA	2991	9639	0.00664773	Consensus
	human	409b2	iPSC	0d	mTeSR1	ATAC-seq	NA	NA	NA	1 lane	NA	NA	NA	NA
	chimpanzee	SandraA	iPSC	0d	mTeSR1	ATAC-seq	NA	NA	NA	1 lane	NA	NA	NA	NA
	human	409b2, H9	embryoid body (EB)	4d	mTeSR1	paired RNA-seq, ATAC-seq	10X	pooled cells human and chimpanzee	1 lane	1 lane	3935, 3931	16898, 16905	4.08%, 3.61%	GRCh38
	chimpanzee	SandraA	embryoid body (EB)	4d	mTeSR1	paired RNA-seq, ATAC-seq	10X	pooled cells human and chimpanzee		1 lane	3502	13231	0.00455441	Consensus
	human	409b2, H9	neuroectoderm	10d	mTeSR1	paired RNA-seq, ATAC-seq	10X	pooled cells human and chimpanzee	1 lane	1 lane	4284, 4003	18364, 17397	3.06%, 2.31%	GRCh38
	chimpanzee	SandraA	neuroectoderm	10d	mTeSR1	paired RNA-seq, ATAC-seq	10X	pooled cells human and chimpanzee		1 lane	3260	11442	0.00324485	Consensus
	human	409b2, H9	neuroepithelium	15d	mTeSR1	paired RNA-seq, ATAC-seq	10X	pooled cells human and chimpanzee	1 lane	1 lane	2422, 3376	8699, 13014	2.70%, 2.25%	GRCh38
	chimpanzee	SandraA	neuroepithelium	15d	mTeSR1	paired RNA-seq, ATAC-seq	10X	pooled cells human and chimpanzee		1 lane	3394	11432	0.00452339	Consensus
	organoids
	species	cell line	stage	time point	cell culture/EB generation	assay	RNA-Seq assay	10X experiment (RNA-seq)	sequencing (RNA-seq)	sequencing (ATAC-seq)	10X experiment (RNA-seq): # detected genes (median)	10X experiment (RNA-seq): # UMI (median)	10X experiment (RNA-seq): % mito transcripts (median)	10X experiment (RNA-seq): genome for reported metrics
	human	409b2	1 month	32d	mTeSR1	paired RNA-seq, ATAC-seq	10X	pooled for	1 lane	1 lane	2795	8724	0.0276494	GRCh38
	human	H9	1 month	32d	mTeSR1	paired RNA-seq, ATAC-seq	10X	experiment			2678	8349	0.022765	GRCh38
	human	409B2	2 months	60d	mTeSR1	ATAC-seq	NA	NA	NA	1 lane	NA	NA	NA	NA
	human	409B2	2 months	60d	mTeSR1	ATAC-seq	NA	NA	NA	1 lane	NA	NA	NA	NA
	human	409b2	2 months	60d	mTeSR1	RNA-seq	10X	1 lane	1 lane	NA	2388	6714	0.0241082	GRCh38
	human	409b2	2 months	67d	mTeSR1	RNA-seq	10X	1 lane	1 lane	NA	2555	7504	0.0265294	GRCh38
	human	H9	2 months	60d	mTeSR1	RNA-seq	10X	1 lane	1 lane	NA	2310	6358	0.027585	GRCh38
	human	H9	2 months	67d	mTeSR1	RNA-seq	10X	1 lane	1 lane	NA	2613	7844	0.0266536	GRCh38
	human	wibj_2	2 months	64d	mTeSR1	RNA-seq	10X	1 lane	1 lane	NA	1673	4182	0.0308015	GRCh38
	human	wibj_2	2 months	64d	mTeSR1	RNA-seq	10X	1 lane	1 lane	NA	2090	5303	0.0248062	GRCh38
	human	wibj_2	2 months	62d	mTeSR1	RNA-seq	10X	pooled for		NA	2632	7185	0.03499	GRCh38
	human	kucg_2	2 months	62d	mTeSR1	RNA-seq	10X	experiment		NA	2296	5626	0.0286908	GRCh38
	human	sojd_3	2 months	62d	mTeSR1	RNA-seq	10X		two lanes	NA	1944	4603	0.0253973	GRCh38
	human	hoik_1	2 months	62d	mTeSR1	RNA-seq	10X			NA	2780	8858	0.0359687	GRCh38
	human	wibj_2	2 months	62d	mTeSR1	RNA-seq	10X	pooled for		NA	2490	6559	0.0327012	GRCh38
	human	kucg_2	2 months	62d	mTeSR1	RNA-seq	10X	experiment		NA	2423	6146	0.031183	GRCh38
	human	sojd_3	2 months	62d	mTeSR1	RNA-seq	10X			NA	1793	4386	0.0254713	GRCh38
	human	hoik_1	2 months	62d	mTeSR1	RNA-seq	10X			NA	2508	7261	0.0325275	GRCh38
	human	wibj_2	2 months	62d	mTeSR1	RNA-seq	10X	pooled for		NA	2375	4182	0.0354255	GRCh38
	human	kucg_2	2 months	62d	mTeSR1	RNA-seq	10X	experiment		NA	2212	5241	0.0309276	GRCh38
	human	sojd_3	2 months	62d	mTeSR1	RNA-seq	10X			NA	1932	6052	0.0243261	GRCh38
	human	hoik_1	2 months	62d	mTeSR1	RNA-seq	10X			NA	2454	7066	0.0314569	GRCh38
	human	SC102A-1	2 months	65d	mTeSR1	RNA-seq	10X	1 lane	libraries pooled and sequenced on two lanes	NA	2270	6677	0.0181044	GRCh38
	human	SC102A-1	2 months	65d	mTeSR1	RNA-seq	10X	1 lane		NA	2160	6056	0.0222222	GRCh38
	human	409b2	3 months	89d	mTeSR1	RNA-seq	C1	NA	1 lane	NA	NA	NA	NA	NA
	human	409b2	3 months	91d	mTeSR1	RNA-seq	C1	NA		NA	NA	NA	NA	NA
	human	409b2	4 months	120d	mTeSR1	RNA-seq	10X	1 lane	1 lane	NA	3121	9414	0.0280973	GRCh38
	human	409B2	4 months	121d	mTeSR1	paired RNA-seq, ATAC-seq	C1	NA	1 lane	1 lane	NA	NA	NA	NA
	human	409b2	4 months	128d	mTeSR1	RNA-seq	10X	1 lane	1 lane	NA	3055	9260	0.0307622	GRCh38
	human	H9	4 months	128d	mTeSR1	RNA-seq	10X	1 lane	1 lane	NA	1862	4676	0.0191145	GRCh38
	chimpanzee	SandraA	1 month	31d	mTeSR1	paired RNA-seq, ATAC-seq	10X	1 lane	1 lane	1 lane	1978	5384	0.00247358	Consensus
	chimpanzee	SandraA	2 months	61d	mTeSR1	paired RNA-seq, ATAC-seq	C1	NA	1 lane	1 lane	NA	NA	NA	NA
	chimpanzee	SandraA	2 months	62d	mTeSR1	ATAC-seq	NA	NA	NA	1 lane	NA	NA	NA	NA
	chimpanzee	SandraA	2 months	62d	mTeSR1	ATAC-seq	NA	NA	NA	1 lane	NA	NA	NA	NA
	chimpanzee	SandraA	2 months	64d	mTeSR1	RNA-seq	10X	1 lane	1 lane	NA	2643	6954	0.00443031	Consensus
	chimpanzee	SandraA	2 months	69d	mTeSR1	RNA-seq	10X	same organoid, two 10X lanes	1 lane per 10X lane	NA	2469	6555	0.00496366	Consensus
	chimpanzee	SandraA	2 months	69d	mTeSR1	RNA-seq	10X	same organoid, two 10X lanes	1 lane per 10X lane	NA	2063	4869	0.00340545	Consensus
	chimpanzee	JoC	2 months	71d	mTeSR1	paired RNA-seq, ATAC-seq	10X	1 lane	1 lane	1 lane	2728	7084	0.00472761	Consensus
	chimpanzee	JoC	2 months	74d	mTeSR1	RNA-seq	10X	1 lane	1 lane	NA	2421	6122	0.0027673	Consensus
	chimpanzee	PR818-5	2 months	61d	mTeSR1	paired RNA-seq, ATAC-seq	10X	1 lane	1 lane	1 lane	2395	5214	0.00367645	Consensus
	chimpanzee	SandraA	2 months	75d	mTeSR1	RNA-seq	SmartSeq2, plate sort	NA	2 lanes	NA	NA	NA	NA	NA
	chimpanzee	SandraA	3 months	89d	mTeSR1	RNA-seq	10X	1 lane	1 lane	NA	2509	6063	0.00404917	Consensus
	chimpanzee	SandraA	3 months	85d	mTeSR1	RNA-seq	C1	NA	1 lane	NA	NA	NA	NA	NA
	chimpanzee	SandraA	4 months	113d	mTeSR1	RNA-seq	C1	NA		NA	NA	NA	NA	NA
	chimpanzee	SandraA	4 months	120d	mTeSR1	RNA-seq	10X	1 lane	1 lane	NA	3569	11269	0.00595378	Consensus
	chimpanzee	SandraA	4 months	120d	mTeSR1	RNA-seq	10X	1 lane	1 lane	NA	3557	10633	0.00611779	Consensus
	chimpanzee	SandraA	4 months	120d	mTeSR1	RNA-seq	10X	1 lane	1 lane	NA	3381	9993	0.004971	Consensus
	chimpanzee	SandraA	4 months	120d	mTeSR1	ATAC-seq	NA	NA	NA	1 lane	NA	NA	NA	NA
	chimpanzee	SandraA	4 months	120d	mTeSR1	ATAC-seq	NA	NA	NA	1 lane	NA	NA	NA	NA
	bonobo	Bokela	2 months	56d	mTeSR1	paired RNA-seq, ATAC-seq	C1	NA	1 lane	1 lane	NA	NA	NA	NA
	bonobo	Bokela	4 months	122d	mTeSR1	ATAC-seq	NA	NA	NA	1 lane	NA	NA	NA	NA
	bonobo	Bokela	4 months	122d	mTeSR1	ATAC-seq	NA	NA	NA	1 lane	NA	NA	NA	NA
	macaque	MN1	2 months	64d	iPSBrew	RNA-seq	10X	1 lane	1 lane	NA	2044	5076	0.00411147	Consensus
	macaque	MN1	2 months	69d	iPSBrew	paired RNA-seq, ATAC-seq	10X	1 lane	1 lane	1 lane	2334	6210	0.00809117	Consensus
	macaque	MN1	2 months	78d	iPSBrew	paired RNA-seq, ATAC-seq	C1	NA	1 lane	1 lane	NA	NA	NA	NA
	macaque	MN1	4 months	131d	iPSBrew	RNA-seq	10X	1 lane	1 lane	NA	2532	7469	0.00486605	Consensus
	orangutan	Toba	2 months	60d	mTeSR1	RNA-seq	C1	NA	1 lane	NA	NA	NA	NA	NA
	orangutan	Toba	2 months	61d	mTeSR1	RNA-seq	C1	NA	1 lane	NA	NA	NA	NA	NA
	adult
	species	sex	age	set	assay	sequencing	# detected genes (median)	# UMI (median)	% mito transcripts (median)	genome for reported metrics
	human	female	34	set1	RNA-Seq 10X	1 lane	503	653	0.00325733	Consensus
	chimpanzee	male	12	set1	RNA-Seq 10X		1256	1759	0.00410116	Consensus
	macaque	male	9	set1	RNA-Seq 10X		851	1142	0.000594884	Consensus
	human	male	54	set2	RNA-Seq 10X	1 lane	477	591	0	Consensus
	chimpanzee	female	45	set2	RNA-Seq 10X		335	379	0	Consensus
	macaque	male	7	set2	RNA-Seq 10X		454	544	0	Consensus
	human	male	17	set3	RNA-Seq 10X		459	582	0.00326797	Consensus
	bonobo	male	15	set3	RNA-Seq 10X		825	1079	0	Consensus
	macaque	male	9	set3	RNA-Seq 10X		569	721	0.00107875	Consensus

### Sheet: Fluidigm C1_SmartSeq2 data
	Overview Fluidigm C1/SmartSeq2 data
	Species	Inidvidual	Line	Organoid	Age (w)	Cell Number	Organoid Protocol	cDNA Library Protocol	Reference
	human	409b2	409b2	mdOrg3	58	43	Lancaster et al. 2013	Smart-Seq	Camp et al. 2015
	human	409b2	409b2	mdOrg4	58	36	Lancaster et al. 2013	Smart-Seq	Camp et al. 2015
	human	409b2	409b2	whOrg1	33	40	Lancaster et al. 2013	Smart-Seq	Camp et al. 2015
	human	409b2	409b2	whOrg2	35	68	Lancaster et al. 2013	Smart-Seq	Camp et al. 2015
	human	409b2	409b2	whOrg3	37	71	Lancaster et al. 2013	Smart-Seq	Camp et al. 2015
	human	409b2	409b2	whOrg4	41	74	Lancaster et al. 2013	Smart-Seq	Camp et al. 2015
	human	409b2	409b2	whOrg5	65	80	Lancaster et al. 2013	Smart-Seq	Camp et al. 2015
	human	H9	H9	mdOrg1	53	48	Lancaster et al. 2013	Smart-Seq	Camp et al. 2015
	human	H9	H9	mdOrg2	53	48	Lancaster et al. 2013	Smart-Seq	Camp et al. 2015
	bonobo	Bokela	Bokela	bOrg56d	56	73	Lancaster et al. 2013	Smart-Seq2
	chimp	Sandra	Sandra	cOrgSandra113d	113	17	Lancaster et al. 2013	Smart-Seq2
	chimp	Sandra	Sandra	cOrgSandra61d	61	37	Lancaster et al. 2013	Smart-Seq2
	chimp	Sandra	Sandra	cOrgSandra85d	85	29	Lancaster et al. 2013	Smart-Seq2
	chimp	Sandra	Sandra	cOrgSandraA75d	75	376	Lancaster et al. 2013	Smart-Seq2
	human	409b2	409b2	hOrg121d	121	64	Lancaster et al. 2013	Smart-Seq2
	human	409b2	409b2	hOrg40989d	89	34	Lancaster et al. 2013	Smart-Seq2
	human	409b2	409b2	hOrg40991d	91	27	Lancaster et al. 2013	Smart-Seq2
	macaque	Mn1	Mn1	mOrg78d	78	58	Lancaster et al. 2013	Smart-Seq2
	orangutan	Toba	Toba	oOrgToba60d	60	67	Lancaster et al. 2013	Smart-Seq2
	orangutan	Toba	Toba	oOrgToba61d	61	36	Lancaster et al. 2013	Smart-Seq2
	chimp	Pr818-5	Pr818-5	cOrg1PR50d	50	33	Lancaster et al. 2013	Smart-Seq	Mora-Bermúdez et al. 2016
	chimp	Pr818-5	Pr818-5	cOrg2PR55d	55	42	Lancaster et al. 2013	Smart-Seq	Mora-Bermúdez et al. 2016
	chimp	Pr818-5	Pr818-5	cOrg3PR61d	61	53	Lancaster et al. 2013	Smart-Seq	Mora-Bermúdez et al. 2016
	chimp	Pr818-5	Pr818-5	cOrg4PR80d	80	38	Lancaster et al. 2013	Smart-Seq	Mora-Bermúdez et al. 2016
	chimp	Pr818-5	Pr818-5	cOrgPR51d	51	67	Lancaster et al. 2013	Smart-Seq	Mora-Bermúdez et al. 2016
	chimp	Pr818-5	Pr818-5	cOrgPR62d	62	49	Lancaster et al. 2013	Smart-Seq	Mora-Bermúdez et al. 2016
	chimp	Sandra	Sandra	cOrg1Sandra45d	45	62	Lancaster et al. 2013	Smart-Seq	Mora-Bermúdez et al. 2016
	human	Sc102a1	Sc102a1	hOrgSC60d	60	52	Lancaster et al. 2013	Smart-Seq	Mora-Bermúdez et al. 2016
	Chimp	C1	Pt5.C	C1.1	36	40	Kadoshima et al. 2013	Smart-Seq2	Pollen et al. 2019
	Chimp	C1	Pt5.C	C1.2	44	41	Kadoshima et al. 2013	Smart-Seq2	Pollen et al. 2019
	Chimp	C1	Pt5.C	C1.3	70	60	Kadoshima et al. 2013	Smart-Seq2	Pollen et al. 2019
	Chimp	C1	Pt5.C	C1.4	70	46	Kadoshima et al. 2013	Smart-Seq2	Pollen et al. 2019
	Chimp	C1	Pt5.C	C1.5	95	107	Kadoshima et al. 2013	Smart-Seq2	Pollen et al. 2019
	Chimp	C1	Pt5.C	C1.7	95	47	Kadoshima et al. 2013	Smart-Seq2	Pollen et al. 2019
	Chimp	C2	3649	C2.1	35	116	Kadoshima et al. 2013	Smart-Seq2	Pollen et al. 2019
	Chimp	C2	3649	C2.2	70	53	Kadoshima et al. 2013	Smart-Seq2	Pollen et al. 2019
	Chimp	C2	3649	C2.3	70	51	Kadoshima et al. 2013	Smart-Seq2	Pollen et al. 2019
	Chimp	C2	3649	C2.4	91	12	Kadoshima et al. 2013	Smart-Seq2	Pollen et al. 2019
	Chimp	C2	3649	C2.5	91	41	Kadoshima et al. 2013	Smart-Seq2	Pollen et al. 2019
	Chimp	C3	8861	C3.1	43	51	Kadoshima et al. 2013	Smart-Seq2	Pollen et al. 2019
	Chimp	C3	8861	C3.2	45	41	Kadoshima et al. 2013	Smart-Seq2	Pollen et al. 2019
	Chimp	C3	8861	C3.3	56	27	Kadoshima et al. 2013	Smart-Seq2	Pollen et al. 2019
	Chimp	C3	8861	C3.4	69	127	Kadoshima et al. 2013	Smart-Seq2	Pollen et al. 2019
	Chimp	C3	8861	C3.5	73	30	Kadoshima et al. 2013	Smart-Seq2	Pollen et al. 2019
	Chimp	C3	8861	C3.6	105	27	Kadoshima et al. 2013	Smart-Seq2	Pollen et al. 2019
	Chimp	C4	40290	C4.1	36	38	Kadoshima et al. 2013	Smart-Seq2	Pollen et al. 2019
	Chimp	C4	40290	C4.3	95	62	Kadoshima et al. 2013	Smart-Seq2	Pollen et al. 2019
	Chimp	C5	4955	C5.1	32	43	Kadoshima et al. 2013	Smart-Seq2	Pollen et al. 2019
	Chimp	C5	4955	C5.2	70	35	Kadoshima et al. 2013	Smart-Seq2	Pollen et al. 2019
	Chimp	C6	40210A	C6.1	56	20	Kadoshima et al. 2013	Smart-Seq2	Pollen et al. 2019
	Chimp	C7A	Pt2.G	C7A.1	56	25	Kadoshima et al. 2013	Smart-Seq2	Pollen et al. 2019
	Chimp	C7B	Pt2.A	C7B.1	100	29	Kadoshima et al. 2013	Smart-Seq2	Pollen et al. 2019
	Chimp	C7B	Pt2A	H1.C7B.2	100	33	Kadoshima et al. 2013	Smart-Seq2	Pollen et al. 2019
	Chimp	C8	Pt1.A	C8.2	95	109	Kadoshima et al. 2013	Smart-Seq2	Pollen et al. 2019
	Human	H1	BJ4	H1.1	35	36	Kadoshima et al. 2013	Smart-Seq2	Pollen et al. 2019
	Human	H1	BJ4	H1.2	39	51	Kadoshima et al. 2013	Smart-Seq2	Pollen et al. 2019
	Human	H1	BJ4	H1.3	70	28	Kadoshima et al. 2013	Smart-Seq2	Pollen et al. 2019
	Human	H1	BJ4	H1.4	70	34	Kadoshima et al. 2013	Smart-Seq2	Pollen et al. 2019
	Human	H1	BJ4	H1.C7B.2	100	33	Kadoshima et al. 2013	Smart-Seq2	Pollen et al. 2019
	Human	H10	CESCG-297	H10.1	105	4	Kadoshima et al. 2013	Smart-Seq2	Pollen et al. 2019
	Human	H10	CESCG-297	H10.2	77	55	Kadoshima et al. 2013	Smart-Seq2	Pollen et al. 2019
	Human	H2A	1323.2	H2A.2	70	50	Kadoshima et al. 2013	Smart-Seq2	Pollen et al. 2019
	Human	H2A	1323.2	H2A.3	70	23	Kadoshima et al. 2013	Smart-Seq2	Pollen et al. 2019
	Human	H2A	1323.2	H2A.4	105	19	Kadoshima et al. 2013	Smart-Seq2	Pollen et al. 2019
	Human	H2A	1323.2	H2A.5	105	14	Kadoshima et al. 2013	Smart-Seq2	Pollen et al. 2019
	Human	H2A	1323.2	H2A.6	105	46	Kadoshima et al. 2013	Smart-Seq2	Pollen et al. 2019
	Human	H2B	1323.4	C1.1	36	40	Kadoshima et al. 2013	Smart-Seq2	Pollen et al. 2019
	Human	H2B	1323.4	H2B.1	36	65	Kadoshima et al. 2013	Smart-Seq2	Pollen et al. 2019
	Human	H2B	1323.4	H2B.2	70	55	Kadoshima et al. 2013	Smart-Seq2	Pollen et al. 2019
	Human	H3	YH10	H3.1	35	15	Kadoshima et al. 2013	Smart-Seq2	Pollen et al. 2019
	Human	H3	YH10	H3.2	39	57	Kadoshima et al. 2013	Smart-Seq2	Pollen et al. 2019
	Human	H3	YH10	H3.3	75	38	Kadoshima et al. 2013	Smart-Seq2	Pollen et al. 2019
	Human	H4	IPSC.C	H4.2	74	36	Kadoshima et al. 2013	Smart-Seq2	Pollen et al. 2019
	Human	H4	IPSC.C	H4.3	74	25	Kadoshima et al. 2013	Smart-Seq2	Pollen et al. 2019
	Human	H5	28815	H5.1	44	41	Kadoshima et al. 2013	Smart-Seq2	Pollen et al. 2019
	Human	H5	28815	H5.2	45	29	Kadoshima et al. 2013	Smart-Seq2	Pollen et al. 2019
	Human	H5	28815	H5.3	67	26	Kadoshima et al. 2013	Smart-Seq2	Pollen et al. 2019
	Human	H5	28815	H5.4	66	36	Kadoshima et al. 2013	Smart-Seq2	Pollen et al. 2019
	Human	H6	28126	H6.1	43	52	Kadoshima et al. 2013	Smart-Seq2	Pollen et al. 2019
	Human	H6	28126	H6.2	69	74	Kadoshima et al. 2013	Smart-Seq2	Pollen et al. 2019
	Human	H6	28126	H6.3	105	43	Kadoshima et al. 2013	Smart-Seq2	Pollen et al. 2019
	Human	H7	CESCG-295	H7.1	70	61	Kadoshima et al. 2013	Smart-Seq2	Pollen et al. 2019
	Human	H7	CESCG-295	H7.2	78	40	Kadoshima et al. 2013	Smart-Seq2	Pollen et al. 2019
	Human	H8	H23555	H8.1	39	67	Kadoshima et al. 2013	Smart-Seq2	Pollen et al. 2019
	Human	H8	H23555	H8.2	73	36	Kadoshima et al. 2013	Smart-Seq2	Pollen et al. 2019
	Human	H9	SSC-PB1	H9.1	78	36	Kadoshima et al. 2013	Smart-Seq2	Pollen et al. 2019
	Human	S.8858-3	8858-3	T1	100	73	Paşca et al. 2015	Smart-Seq2	Sloan et al. 2017
	Human	S.8858-3	8858-3	T2	130	468	Paşca et al. 2015	Smart-Seq2	Sloan et al. 2017
	Human	S.8858-3	8858-3	T3	175	117	Paşca et al. 2015	Smart-Seq2	Sloan et al. 2017
	Human	S.8858-3	8858-3	T4	450	50	Paşca et al. 2015	Smart-Seq2	Sloan et al. 2017
